# ProCyon: A multimodal foundation model for protein phenotypes

**DOI:** 10.1101/2024.12.10.627665

**Authors:** Owen Queen, Yepeng Huang, Robert Calef, Valentina Giunchiglia, Tianlong Chen, George Dasoulas, LeAnn Tai, Gianmarco Abbadessa, Owain Howell, Michelle M. Li, Yasha Ektefaie, Ayush Noori, Ildiko Farkas, Joseph Brown, Tom Cobley, Karin Hrovatin, Tom Hartvigsen, Fabian J. Theis, Bradley L. Pentelute, James Zou, Vikram Khurana, David Owen, Richard Nicholas, Manolis Kellis, Marinka Zitnik

## Abstract

Characterizing human proteins remains a major challenge: approximately 29% of human proteins lack experimentally validated functions and even well-annotated proteins often lack context-specific phenotypic insights. To enable universal modeling of protein phenotypes, we present ProCyon, a multimodal foundation model that utilizes protein sequence, structure, and natural language for generating and predicting protein phenotypes across diverse knowledge domains. ProCyon is trained on our novel dataset, ProCyon-Instruct, with 33 million protein phenotype instructions. On dozens of benchmarking tasks, ProCyon performs competitively against single-modal and multimodal models. Further, ProCyon conditionally retrieves proteins via mechanisms of action of small molecule drugs and disease contexts, and it generates candidate phenotypic descriptions for poorly characterized proteins, including those implicated in Parkinson’s disease that were identified after ProCyon’s knowledge cutoff date. We experimentally confirm ProCyon’s predictions in multiple sclerosis using post-mortem brain RNA-seq, identifying novel MS genes and elucidating associated pathway mechanisms consistent with cortical pathology. ProCyon paves the way toward a general approach to generate functional insights into the human proteome.
