## Supplementary Note 20 for "ProCyon: A multimodal foundation model for protein phenotypes"

### Sheet: Documentation
Sheets:
Caption Clusters	Clusters of captions + their annotations
Caption Clusters Columns
Cluster ID	Internal tracking ID for cluster
Representative Captions	Representative caption for the cluster
Automated Genes	Genes found by automatic detection algorithm
Automated Size	Number of automated genes found for this cluster
Automated and Manual Genes	Combination of automatically-detected genes and manually-detected genes
Total Size	Total size of cluster
Is pathway relevant to PD? (Expert 1)	Justification provided by Expert 1 for relevance of the pathway
Evidence (Expert 1)	Supporting evidence for column above
Is pathway relevant to PD? (Expert 2)	Justification provided by Expert 2 for relevance of the pathway
Evidence (Expert 2)	Supporting evidence for column above
GO TERM mapping to pathway	GO term annotation that maps to the summary pathway annotation
Summary Pathway	Annotation for the pathway (consensus between two experts)
Expert scale	Expert 3 classification of PD relevance of summary pathway

### Sheet: Caption Clusters
Cluster ID	Representative Caption	Automated Genes	Automated Size	Automated and Manual Genes	Total Size	Is Pathway Relevant to PD? (Expert 1)	Evidence (Expert 1)	Is Pathway Relevant to PD? (Expert 2)	Evidence (Expert 2)	GO TERM mappping to pathway	Summary Pathway	EXPERT SCALE
0	Level: Mid. A protein modification process in which one or more groups of a small protein, such as ubiquitin or a ubiquitin-like protein, are covalently attached to or removed from a target protein.	ZNF629 HOMEZ NPIPB11 ZBTB9 ZBTB37 ZNF800 ZNF608	7	GKAP1 KLF17 HES4 ZBTB9 ZBTB37 RGPD8 WDSUB1 DMBX1 NPIPB11 ZNF629 HOMEZ ZNF800 ZNF608	14	Ubiquitin-proteasome pathway. Although the description is more broad, the ubiquitin proteasome pathway involves ubiquitination of misfolded or unwanted proteins which are then degraded in the proteasome. This pathway is implicated in PD; please see below. "Recently, several lines of evidence have implicated an intimate link between aberrations in the ubiquitin proteasome system (UPS) and PD patho…	Papers: - Dawson and Dawson, 2003: https://www.science.org/doi/full/10.1126/science.1087753 - Lim and Tan, 2007: https://bmcbiochem.biomedcentral.com/articles/10.1186/1471-2091-8-S1-S13	Ubiquitin protease pathway - inability of the ubiquitin–proteasome system (UPS) to clear unwanted proteins, resulting in protein accumulation, aggregation, and cytotoxicity	https://movementdisorders.onlinelibrary.wiley.com/doi/10.1002/mds.21013	GO:0043161: proteasome-mediated ubiquitin-dependent protein catabolic process	Ubiquitin-proteasome system	3	0 - no association
1	Level: Mid. Any process involved in the conversion of one or more primary RNA transcripts into one or more mature RNA molecules.	ZNF837 ZNF98 ZNF629 ZNF84 ZNF813 ZNF763	6	RRP15 ZNF837 ZNF84 ZNF629 ZNF763 ZNF813 ZNF98	7	mRNA maturation and translation. Dysregulation of mRNA maturation and translation may be implicated in PD. "Genetic mutations are associated with some forms of PD. Many of these mutations, in particular those that are found in LRRK2, DJ-1, PINK1, and Parkin, are linked to the deregulation of mRNA translation, suggesting that this process is important for the onset of PD." (Corredu and Leung, 2019)	Papers: - Corredu and Leung, 2019: https://www.sciencedirect.com/science/article/abs/pii/S1359644618304379?via%3Dihub	Signaling network regulating translation - several proteins encoded by PD-associated genes have recently been shown to interact with components of the translation initiation complex or signaling pathways that regulate mRNA translation (signaling network regulating translation initiation has been linked to PD-pathogenesis caused by mutations in LRRK2 or PINK1/Parkin)	https://www.ncbi.nlm.nih.gov/pmc/articles/PMC4163134/	GO:0006397: mRNA processing	mRNA maturation and translation	3	1 - weak association
2	A Low that mediates transcription from specific DNA binding proteins to regulate transcription.	HES4 ZNF629 DMBX1 ZNF628 PRRX2 EVX2	6	KLF17 ZNF629 PRRX2 HES4 ZNF628 EVX2 DMBX1	7	Transcriptinoal initiation. Dysregulation of transcriptional initiation is very broad and not obviously linked specifically to PD.	See: https://scholar.google.com/scholar?hl=en&as_sdt=0%2C48&inst=7575085548378563675&q=transcriptional+initiation+parkinson&btnG=	Transcription factors in PD - Transcription factors, such as nuclear factor κB (NFκB), STAT1, STAT3, and SMAD7 are upregulated in the chronic, self-sustaining environment of inflammation in the brain (neuroinflammation) and cause microglial activation, leading to PD through autophagy of dopaminergic neurons and various other mechanisms that are largely unknown + presence of mDA-related TFs that c…	https://www.tandfonline.com/doi/pdf/10.31887/DCNS.2017.19.1/rpal https://www.ncbi.nlm.nih.gov/pmc/articles/PMC9115107/	GO:2000142: regulation of DNA-templated transcription initiation	Transcriptional initiation	1	2 - moderate assocaition
3	Level: Low. The aggregation, arrangement and bonding together of a set of components to form a non-membrane-bounded organelle.	ZNF837 ZNF98 ZNF84 ZNF813 ZNF608	5			Non-membrane bound organelle assembly. Assembly of non-membrane bound organelles is not obviously specifically linked to PD. However, membrane dynamics are important in PD. Perhaps the constituent genes here are involved in regulating membrane dynamics?	See: https://scholar.google.com/scholar?hl=en&as_sdt=0%2C48&inst=7575085548378563675&q=non-membrane-bounded+organelle+parkinson&btnG=	Mycrotuble and cytoskeleton dysfunction - evidence suggests abnormal neuronal cytoskeleton assembly and function as key processes in PD - a number of key microtubule-interacting proteins—parkin, PTEN induced putative kinase 1 (PINK1), leucine-rich repeat kinase 2 (LRRK2) and α-synuclein (SNCA) are linked to PD (cytoskeleton is a non-membrane-bounded organelle)	https://www.ncbi.nlm.nih.gov/pmc/articles/PMC5241350/	GO:0140694: non-membrane-bounded organelle assembly	Non-membrane bound organelle assembly (cytoskeleton?)	3	3 - strong association
4	Level: High. A cellular transport process in which transported substances are moved in membrane-bounded vesicles; transported substances are enclosed in the vesicle lumen or located in the vesicle membrane. The process begins with a step that directs a substance to the forming vesicle, and includes vesicle budding and coating. Vesicles are then targeted to, and fuse with, an acceptor membrane.	RGPD8 SNX20 TMEM248 CAMK2N1 SIPA1L2	5	GLT6D1 NME9 TMEM229B SIPA1L2 RGPD8 CAMK2N1 SNX20 TMEM248	8	Vesicular transport and trafficking. Dysregulation of vesicular transport and trafficking is associated with PD. "...emergent role of Rab (Ras analog in brain) GTPases and vesicular trafficking as a common mechanism that underpins how mutations in PD genes lead to neuronal loss." (Singh and Muqit, 2020) "factors that disrupt vesicular function may impair signaling and increase the vulnerability o…	Papers: - Singh and Muqit, 2020: https://www.annualreviews.org/content/journals/10.1146/annurev-cellbio-100818-125512 - Alter et al., 2013: https://link.springer.com/article/10.1007/s11910-013-0362-3 - Smolders and Broeckhoven, 2020: https://link.springer.com/article/10.1186/s40478-020-00935-4	Intracellular vesicle trafficking disfunction - vesicular mechanisms have been implicated in PD pathogenesis by way of several distinc pahways - points of interest in the vesicular system are: vesicular fusion (1), endocytosis (2), the trans golgi network (TGN) (3) and lysosomal functions (4)	https://www.ncbi.nlm.nih.gov/pmc/articles/PMC6960401/	GO:0016192: vesicle-mediated transport	Intracellular vesicle trafficking	3
5	Level: Low. Any process that stops, prevents or reduces the frequency, rate or extent of protein kinase activity.	SNX20 SIPA1L2 EVX2 IGSF9B	4			Protein kinase downregulation. Reduction of protein kinase activity is very broad and not obviously linked specifically to PD. However, kinases are indeed important in PD: "Several kinases have been implicated in the pathogenesis of Parkinson's disease (PD), most notably leucine-rich repeat kinase 2 (LRRK2), as LRRK2 mutations are the most common genetic cause of a late-onset parkinsonism that is…	Papers: - Guttuso et al., 2019: https://www.sciencedirect.com/science/article/abs/pii/S0022510X19302321	Kinase activity dysfunction - Major protein kinases associated with increased risk and cause of PD are PTEN (phosphatase and tensin homolog)-induced putative kinase 1 (PINK1) and leucine-rich repeat kinase 2 (LRRK2). PINK1 and LRRK2—along with their associated protein kinase B (AKT) and c-Jun N-terminal kinase (JNK) signaling pathways - are extensively connected to PD pathogenesis	https://www.ncbi.nlm.nih.gov/pmc/articles/PMC5037850/	GO:0004672: protein kinase activity	Protein kinase activity	2
6	A Low that is part of a complex containing histone acetyltransferase activity.	ZNF84 ZNF837 ZNF813	3			Histone acetylation. Histone acetylation, which is mediated by histone acetyltransferases, has been implicated in PD. "Here, we report that PD-related neurotoxins induce both expression and acetylation of multiple sites of histones in cultured human cells and mouse midbrain dopaminergic (DA) neurons. Consistently, levels of histone acetylation are markedly higher in midbrain DA neurons of PD pati…	Papers: - Park et al., 2016: https://www.jbc.org/article/S0021-9258(20)45172-5/fulltext - Harrison et al., 2018: https://www.sciencedirect.com/science/article/pii/S0304394017310108	Histone acetylation dysfunction - Accumulations of α-synuclein are thought to ‘mask’ acetylation sites on histone proteins, inhibiting the action of histone acetyltransferase (HAT) enzymes in their equilibrium with histone deacetylases (HDACs), thus deregulating the dynamic control of gene transcription - this leads to pathogeneic imbalance between the activities of HATs and HDACs in favour of hi…	https://www.ncbi.nlm.nih.gov/pmc/articles/PMC5821898/	GO:0016573: histone acetylation (obsolete)	Histone acetylation	1
7	Level: Low. Any process that activates or increases the frequency, rate or extent of cell cycle phase transition.	HES4 KLF17 PRRX2	3	HES4 HOMEZ ZNF800 TMEM229B ZNF608 DMBX1 KLF17 PRRX2	8	Cell cycle phase transition and checkpoint regulation. Cell cycle dysregulation has been implicated in PD. However, note that this is not specific to PD. "G1/S cell cycle checkpoint dysfunction in lymphoblasts from sporadic Parkinson’s disease patients... increased cell cycle activity in immortalized lymphocytes from PD patients that is associated to enhanced activity of the cyclin D3/CDK6 comple…	Papers: - O'Flanagan et al., 2014: https://www.nature.com/articles/onc201481 - Esteras et al., 2015: https://link.springer.com/article/10.1007/s12035-014-8870-y	Cell cycle dysregulation - cell cycle-associated mechanisms are linked to the process of neurodegeneration in PD. Cell cycle-related processes are active in the dopaminergic neurons of the substantia nigra pars compacta in patients with PD and these processes are upstream events in the molecular pathway leading to neuronal cell death in experimental models of PD	https://www.pnas.org/doi/full/10.1073/pnas.0611671104	GO:1901987: regulation of cell cycle phase transition	Cell cycle phase transition and checkpoint regulation	2
8	Subunit of the transcriptional activator.	HOMEZ KLF17 ZNF608	3	GKAP1 ZNF629 HOMEZ KLF17 ZNF608	5	Transcriptional activation. Dysregulation of transcriptional activation or initiation is very broad and not obviously linked specifically to PD.		Transcription factors in PD - Transcription factors, such as nuclear factor κB (NFκB), STAT1, STAT3, and SMAD7 are upregulated in the chronic, self-sustaining environment of inflammation in the brain (neuroinflammation) and cause microglial activation, leading to PD through autophagy of dopaminergic neurons and various other mechanisms that are largely unknown + presence of mDA-related TFs that c…	https://www.tandfonline.com/doi/pdf/10.31887/DCNS.2017.19.1/rpal https://www.ncbi.nlm.nih.gov/pmc/articles/PMC9115107/	GO:0045893 positive regulation of DNA-templated transcription	Transcriptional activation	1
9	Inhibits cell proliferation.	SNX20 LZTS3 SIPA1L2	3	CLEC2L NPIPB11 SIPA1L2 SNX20 LZTS3	5	Cell proliferation. Inhibition of cell proliferation is very broad and not obviously linked specifically to PD. The PD-association gene Parkin regulates mitosis, however, neurons are non-proliferating cells.				GO:0008283: cell population proliferation	Cell proliferation	2
10	Level: Mid. Any process involved in the maintenance of an internal steady state of metal ions within an organism or cell.	GLT6D1 TMEM229B TMEM248	3			Metal ion toxicity. Metal ion homeostasis and toxicity has been associated with PD. "Several transition metals, including manganese and copper, have been associated with the development of the atypical form of Parkinsonism, and iron accumulation has been associated with the development of Parkinson’s disease." (Paris and Segura-Aguilar, 2012)	Papers: - Paris and Segura-Aguilar, 2012: https://link.springer.com/chapter/10.1007/978-3-7091-1001-0_3	Iron and calcium homeostasis dysregulation - dopaminergic neuronal death and intracellular α-synuclein deposition are closely involved in perturbations of iron and calcium homeostasis and accumulation	https://www.ncbi.nlm.nih.gov/pmc/articles/PMC10813814/	GO:0010038: response to metal ion	Metal ion toxicity and dyshomeostasis	2
11	Transcriptional regulator that plays a key role in regulating gene expression through chromatin remodeling (By similarity). Binds to the consensus sequence 5'-CGATGCG-3'. Activator of histone H2A 'Lys-119', rendering chromatin heritably changed in its expressibility to transcriptional activation.	ZNF608 DMBX1 HES4	3	ZNF84 ZNF629 ZBTB9 ZBTB37 HOMEZ ZNF628 ZNF98 HES4 ZNF608 DMBX1	10	Chromatin remodeling. Chromatin remodeling is not obviously linked specifically to PD. Some authors hypothesize that, "chromatin remodeling could contribute to the development and persistence of L-DOPA induced dyskinesia in PD" (Kaidery et al., 2013).	Papers: - Kaidery et al., 2013: https://www.sciencedirect.com/science/article/pii/S1878747923016641	Chromatin remodelling - histone methylation, acetylation, and other histone modifications regulate cell mitosis, DNA repair, and transcription initiation. he histone phosphorylation, ubiquitination, and other modifications in PD genes are also regulating neurodegeneration and cell death in PD	https://www.ncbi.nlm.nih.gov/pmc/articles/PMC10283008/	GO:0006338: chromatin remodeling	Chromatin remodeling	1
12	Inhibits cell cycle progression by activating androgen receptor-mediated cell cycle progression by acting as a regulator of proteins involved in cell cycle progression.	HES4 GKAP1	2			Androgenergic cell cycle regulation. Cell cycle progression, phase transition, and checkpoint regulation has been implicated in PD, please see above. PD has greater prevalence and incidence in men versus women, however, androgens have not consistently shown beneficial or deleterious effects in PD.		Cell cycle dysregulation - cell cycle-associated mechanisms are linked to the process of neurodegeneration in PD. Cell cycle-related processes are active in the dopaminergic neurons of the substantia nigra pars compacta in patients with PD and these processes are upstream events in the molecular pathway leading to neuronal cell death in experimental models of PD	https://www.pnas.org/doi/full/10.1073/pnas.0611671104	GO:0051726: regulation of cell cycle	Cell cycle regulation	2
13	The protein is a guanine nucleotide exchange factor (GEF) for RAB9A and RAB9B GTPase RAC1, RAB9, RAB9, RAB9, RAB9, RAB9, RAB9, RAB9, RAB9, RAB9, RAB9, RAB9, RAB9, RAB9, RAB9, RAB9, RAB9, RAB9, RAB9, RAB9, RAB9, RAB9, RAB9, RAB9, RAB9, RAB9, RAB9 and RAB9, RAB9, RAB9, RAB9	SNX20 SIPA1L2	2	IGSF9B SIPA1L2 SHROOM1 DNAH6 SNX20 LZTS3	6	Rab GTP-ase regulation of membrane dynamics. Rab GTPases may be important in PD. "Rab GTPases, serving as the core regulators of cellular membrane dynamics, may play an important role in the molecular pathway of PD through the complex interplay with numerous factors and PD-related genes... we emphasize the important role of Rab GTPases in vesicle trafficking and summarize the interactions between…	Papers: - Shi et al., 2017: https://www.frontiersin.org/journals/cellular-neuroscience/articles/10.3389/fncel.2017.00081/full	Rabs in Autophagy and Autophagy-Related Synaptic Alterations - Ras-associated binding protein (Rab) family of small GTPases, which is involved in the maintenance of neuronal vesicular trafficking, synaptic architecture and function in the central nervous system, has recently emerged among the major players in PD synaptopathy	https://www.ncbi.nlm.nih.gov/pmc/articles/PMC9406004/	GO:0051056: regulation of small GTPase mediated signal transduction	Rab GTP-ase regulation of membrane dynamics	3
14	Inhibits the formation of lipid-linked oligosaccharide homeostasis.	GLT6D1 TMEM229B	2			Glycosylation. Disruptions in glycosylation processes, particularly those involving lipid-linked oligosaccharides, could contribute to PD. "Abnormal glycation and glycosylation seem to be more common than previously thought in PD and may underlie mitochondria-induced oxidative stress and inflammation in a feed-forward mechanism." (Videira and Castro-Caldas, 2018)	Papers: - Videira and Castro-Caldas, 2018: https://www.frontiersin.org/journals/neuroscience/articles/10.3389/fnins.2018.00381/full	Glycosyltransferases defects and ganglioside biosynthesis pathway - reduced ene expression of the glycosyltransferases B3GALT4 and ST3GAL2 leads to vulnerability of dopaminergic neurons via aberrant ganglioside synthesis	https://academic.oup.com/brain/article/143/5/1332/5625567	GO:0030259: lipid glycosylation	Glycosylation and lipid-linked oligosaccharide homeostasis	1
15	A Low that is involved in transcriptional regulation	ZNF98 ZNF763	2	KLF17 RRP15 ZBTB9 ZBTB37 ZNF800 ZNF763 ZNF98	7	Transcriptional regulation. Dysregulation of transcription is very broad and not obviously linked specifically to PD. Transcriptional changes are involved in PD as well as many other diseases. Several transcription factors have been implicated in PD, particularly in the survival or death of dopaminergic neurons. "These inflammatory mediators may activate transcription factors—notably nuclear fact…	Papers: - Yacoubian et al., 2008: https://www.sciencedirect.com/science/article/pii/S0969996107002616 - Tiwari and Pal, 2022: https://www.tandfonline.com/doi/full/10.31887/DCNS.2017.19.1/rpal - Xia et al., 2022: https://www.frontiersin.org/journals/neuroscience/articles/10.3389/fnins.2022.894620/full	Transcription factors in PD - Transcription factors, such as nuclear factor κB (NFκB), STAT1, STAT3, and SMAD7 are upregulated in the chronic, self-sustaining environment of inflammation in the brain (neuroinflammation) and cause microglial activation, leading to PD through autophagy of dopaminergic neurons and various other mechanisms that are largely unknown + presence of mDA-related TFs that c…	https://www.tandfonline.com/doi/pdf/10.31887/DCNS.2017.19.1/rpal https://www.ncbi.nlm.nih.gov/pmc/articles/PMC9115107/	GO:0006355: regulation of DNA-templated transcription	Transcriptional regulation	1
16	Level: High. A biological process that directly contributes to the process of producing new individuals by one or two organisms. The new individuals inherit some proportion of their genetic material from the parent or parents.	PRRX2 HOMEZ	2	PRRX2 HOMEZ	2	Meiosis and reproduction. This term appears to be a precursor of sexual and asexual reproduction. Several PD-associated genes are also associated with male fertility, including spermatogenesis. "Parkinson disease protein 7 (PARK7) or protein deglycase DJ-1 is a multifunctional protein known to be involved in the regulation of sperm motility, mitochondrial function, and oxidative stress response i…	Papers: - Recuero et al., 2021: https://www.mdpi.com/1422-0067/22/19/10804	Sperm motility - DJ-1 is a protein that was found to be related to male fertility and Parkinson's disease	https://pubmed.ncbi.nlm.nih.gov/12796482/	GO:0007283: spermatogenesis	Sperm motility and spermatogenesis	0
17	Level: Mid. The chemical reactions and pathways resulting in the breakdown of a protein or peptide by hydrolysis of its peptide bonds, initiated by the covalent attachment of ubiquitin, and mediated by the proteasome.	NME9 WDSUB1	2	GKAP1 KLF17 HES4 ZBTB9 ZBTB37 RGPD8 WDSUB1 DMBX1 NPIPB11 NME9	10	Ubiquitin-proteasome pathway. The ubiquitin proteasome pathway, which involves ubiquitination of misfolded or unwanted proteins that are then degraded in the proteasome, is implicated in PD; please see above. "Recently, several lines of evidence have implicated an intimate link between aberrations in the ubiquitin proteasome system (UPS) and PD pathogenesis. Derangements of the UPS, which normall…	Papers: - Dawson and Dawson, 2003: https://www.science.org/doi/full/10.1126/science.1087753 - Lim and Tan, 2007: https://bmcbiochem.biomedcentral.com/articles/10.1186/1471-2091-8-S1-S13	Ubiquitin protease pathway - inability of the ubiquitin–proteasome system (UPS) to clear unwanted proteins, resulting in protein accumulation, aggregation, and cytotoxicity	https://movementdisorders.onlinelibrary.wiley.com/doi/10.1002/mds.21013	GO:0043161: proteasome-mediated ubiquitin-dependent protein catabolic process	Ubiquitin-proteasome system	3
18	Level: Mid. Any process that modulates the frequency, rate or extent of the chemical reactions and pathways involving phosphorus or compounds containing phosphorus.	CAMK2N1 SHROOM1	2			Phosphorus-related reactions and pathways. Dysregulation of phosphorus-related chemical reactions or pathways is not obviously implicated in PD. Some limited evidence exists. "Serum phosphorus levels may reflect the degree of nigrostriatal dopaminergic degeneration in patients with decreased H/M ratio, namely, Body-First PD." (Umehara et al., 2024)	Papers: - Umehara et al., 2024: https://www.sciencedirect.com/science/article/pii/S0022510X24003009 See also: https://scholar.google.com/scholar?hl=en&as_sdt=0%2C48&inst=7575085548378563675&q=phosphorus+parkinson&btnG=, note how most references are for phosphorus magnetic resonance spectroscopy.	Mitochondrial dysfunction - low levels of highenergy phosphates are associated with mitochondrial dysfunction and are evident early in the course of the disorder, indicating that dysfunctional energy metabolism might be a central element of the pathological process underlying the development of PD.	https://www.nature.com/articles/nrneurol.2009.221.pdf	GO:0006796: phosphate-containing compound metabolic process	Phosphorus-related reactions and pathways	2
19	This transcription factor is a component of a developmental regulatory system that provides cells with specific positional identities on the anterior-posterior axis of target cells.	ZBTB9 ZBTB37	2	ZNF800 EVX2 ZBTB9 ZBTB37	4	Hox signaling. Hox genes, a subset of the homeobox genes, control the body plan of the embryo along the anterior-posterior (head-tail) axis. There is some evidence to suggest that Hox genes and Hox-regulated signaling pathways contribute to PD. "The homeobox gene Pitx3 plays an important part in the development and function of vertebrate midbrain dopaminergic neurons... The data indicate that Pit…	Papers: - Smidt et al., 2004: https://link.springer.com/article/10.1007/s00441-004-0943-1 - Fedoseyeva et al., 2023: https://www.mdpi.com/2221-3759/11/2/23 - Sim et al., 2020: https://www.mdpi.com/1422-0067/21/10/3455	Homeobox genes downregulation - homeobox genes (Hoxc4, Hoxb3os, Hoxb3 and Hoxb5, FC > 1.2, P < 0.05) were also found to be significantly downregulated - these represent a highly conserved family of transcription factors involved in neurogenesis such as neuronal differentiation and neuronal connectivity, Other homeobox genes associated with neurogenesis such as Pitx3 (paired-like homeodomain trans…	https://www.nature.com/articles/srep22398	GO:0009952: anterior/posterior pattern specification	Hox signaling	0
20	Level: Mid. The directed movement of substances into, out of, or within a lysosome.	RGPD8 DNAH6	2			Lysosomal autophagy. Lysosomal transport and autophagy is a key pathway likely involved in PD. “A second pathway that is likely to be involved in Parkinson disease clearly involves the lysosomes. Glucosecerebrosidase and ATP13A2 are lysosomal enzymes (though the precise function of the latter is not yet clear).” (Hardy, 2010) "Impairment of autophagy-lysosomal pathways (ALPs) is increasingly rega…	Papers: - Hardy, 2010: https://www.cell.com/neuron/fulltext/S0896-6273(10)00838-X - Dehay et al., 2013: https://movementdisorders.onlinelibrary.wiley.com/doi/abs/10.1002/mds.25462 - Klein et al., 2018: https://academic.oup.com/brain/article/141/8/2255/5025743	Autophagy–lysosomal–endosomal pathway - disruption in lysosomal function is expected to promote increasing α-synuclein levels	https://www.ncbi.nlm.nih.gov/pmc/articles/PMC7692401/	GO:0007041: lysosomal transport	Autophagy–lysosomal–endosomal pathway	3
21	Level: Low. Any process that stops, prevents or reduces the frequency, rate or extent of chromosome segregation, the process in which genetic material, in the form of chromosomes, is organized and then physically separated and apportioned to two or more sets.	DMBX1 ZNF628	2	GKAP1 ZBTB9 ZNF628 NPIPB11 DMBX1	5	Cell cycle metaphase-anaphase transition. As noted above, cell cycle dysregulation has been implicated in PD. However, note that this is not specific to PD. PD-related genes may be involved in segregation of mitochondria during metaphase, however, evidence is limited and by association only. "The Parkinson’s gene PINK1 regulates cell cycle progression and promotes cancer-associated phenotypes… PI…	Papers: - O'Flanagan et al., 2014: https://www.nature.com/articles/onc201481	(part of negative regulation of cell cycle process) Cell cycle dysregulation - cell cycle-associated mechanisms are linked to the process of neurodegeneration in PD. Cell cycle-related processes are active in the dopaminergic neurons of the substantia nigra pars compacta in patients with PD and these processes are upstream events in the molecular pathway leading to neuronal cell death in experime…	https://www.pnas.org/doi/full/10.1073/pnas.0611671104	GO:0044784: metaphase/anaphase transition of cell cycle	Cell cycle metaphase-anaphase transition	2
MANUAL CLUSTERS
22	RNA polymerase II recruitment	ZNF837 ZNF629	1							GO:0006366: transcription by RNA polymerase II	RNA polymerase II recruitment	1
23	Oxidative stress	ZNF84 GLT6D1 ZNF763 ZNF813 COMTD1	1							GO:0006979: response to oxidative stress	Oxidative stress	3
24	Receptor tyrosine kinase signaling	IGSF9B	1							GO:0007169: cell surface receptor protein tyrosine kinase signaling pathway	Receptor tyrosine kinase signaling	2
25	cAMP-dependent protein kinase activity	IGSF9B PRRX2 HES4 SHROOM1 ZBTB9 EVX2	1							GO:2000479: regulation of cAMP-dependent protein kinase activity	cAMP-dependent protein kinase activity	2
26	Transforming growth factor-β signaling	SIPA1L2 CLEC2L	1							GO:0007179: transforming growth factor beta receptor signaling pathway	Transforming growth factor-β signaling	2
27	Lipid synthesis and membrane dynamics	GLT6D1 NME9 DNAH6	1							GO:0006629: lipid metabolic process	Lipid synthesis and membrane dynamics	3
28	Sodium-dependent transporters	GLT6D1	1							GO:0044341: sodium-dependent phosphate transport	Sodium-dependent transporters	2
29	Mitochondrial membrane	GLT6D1 WDSUB1 TMEM248 TMEM229B COMTD1	1							GO:0007006: mitochondrial membrane organization	Mitochondrial membrane	3
30	G protein-coupled receptor signaling	CLEC2L	1							GO:0007186: G protein-coupled receptor signaling pathway	G protein-coupled receptor signaling	1
31	Extracellular matrix formation	CLEC2L HES4 TMEM229B	1							GO:0085029: extracellular matrix assembly	Extracellular matrix formation	1
32	ER-Golgi transport	NME9 DNAH6 TMEM248	1							GO:0006888: endoplasmic reticulum to Golgi vesicle-mediated transport	ER-Golgi transport	3
33	VEGF signaling and cytoskeleton	CAMK2N1 TMEM248 LZTS3 NPIPB11	1							GO:0038084: vascular endothelial growth factor signaling pathway	VEGF signaling and cytoskeleton	3
34	Axonal transport dysregulation	WDSUB1 TMEM248 TMEM229B LZTS3	1							GO:0098930: axonal transport	Axonal transport dysregulation	3
35	ATP hydrolysis and ATP-dependent protein transport	RGPD8 WDSUB1 COMTD1	1							GO:0015867: ATP transport	ATP hydrolysis and ATP-dependent protein transport	3
36	Nucleotide metabolism	COMTD1	1							GO:0009117: nucleotide metabolic process	Nucleotide metabolism	2
