## Supplementary Note 28 for "ProCyon: A multimodal foundation model for protein phenotypes"

### Sheet: Sheet1
Disease	Description	Reference
Neuropsychiatric SLE	Systemic lupus erythematosus (SLE) is a multisystem autoimmune disease characterized by the involvement of almost every organ of the body, a broad spectrum of clinical manifestations, and several immune-mediated abnormalities leading to multiple organ dysfunction [1]. The interplay in disease development and progression results from genetic predilection, hormonal factors, and environmental trigge…	https://pmc.ncbi.nlm.nih.gov/articles/PMC8516357/
Neuromyelitis Optica Spectrum Disorder	Neuromyelitis optica spectrum disorder (NMOSD) is an uncommon yet impactful inflammatory and demyelinating disorder of the central nervous system. NMOSD primarily targets the optic nerves, brainstem, and spinal cord, presenting a unique set of challenges for diagnosis and management. This disorder, comprising six syndromes, is intricately linked to aquaporin-4 immunoglobulin G antibodies (AQP4-Ig…	https://www.ncbi.nlm.nih.gov/books/NBK572108/
MOG-associated disease	Myelin oligodendrocyte glycoprotein (MOG)-associated disease (MOGAD) is a rare, antibody-mediated inflammatory demyelinating disorder of the central nervous system (CNS) with various phenotypes starting from optic neuritis, via transverse myelitis to acute demyelinating encephalomyelitis (ADEM) and cortical encephalitis. Even though sometimes the clinical picture of this condition is similar to t…	https://pmc.ncbi.nlm.nih.gov/articles/PMC7795410/
Acute Disseminated Encephalomyelitis	Acute disseminated encephalomyelitis (ADEM), or post-infectious encephalomyelitis, is an acute, intense, polyfocal, inflammatory autoimmune disorder affecting the central nervous system (CNS). Children are predominantly affected, yet adult cases are not uncommon. ADEM is characterized by demyelination in the brain and spinal cord, and occasionally the optic nerve, due to inflammation that occurs …	https://www.ncbi.nlm.nih.gov/books/NBK430934/
Anti-NMDA receptor encephalitis	Anti NMDA Receptor encephalitis is an autoimmune encephalitis characterized by complex neuropsychiatric features and the presence of Immunoglobulin G(IgG) antibodies against the NR1 subunit of the NMDA receptors in the central nervous system(CNS). These antibodies are identifiable in the serum or the cerebrospinal; fluid (CSF). This autoimmune encephalitis develops due to the formation and attach…	https://www.ncbi.nlm.nih.gov/books/NBK551672/
Limbic encephalitis	Limbic encephalitis is an autoimmune cause of encephalitis. In addition to the usual symptoms of encephalitis such as altered consciousness, fever, and focal neurological deficits, limbic encephalitis can present with neuropsychiatric manifestations and seizures. Making a formal diagnosis involves a difficult and prolonged workup phase. The pathophysiology of LE is thought to be mediated by an an…	https://pmc.ncbi.nlm.nih.gov/articles/PMC8476324/
Neuro-Behçet’s disease	Neuro-Behcet's disease (NBD) is defined as a combination of neurologic symptoms and/or signs in a patient with Behcet's disease (BD). Relevant syndromes include brainstem syndrome, multiple-sclerosis like presentations, movement disorders, meningoencephalitic syndrome, myelopathic syndrome, cerebral venous sinus thrombosis (CVST), and intracranial hypertension. Central nervous involvement falls i…	https://www.sciencedirect.com/science/article/abs/pii/S2211034819309770
Primary CNS vasculitis (PACNS)	Primary angiitis of the central nervous system (PACNS) is a rare inflammatory disorder of the blood vessels of the brain and spinal cord occurring in the absence of any evidence of systemic vasculitis. Clinical manifestations of PACNS at the time of diagnosis are non-specific with various presenting symptoms. A headache is the most common presenting symptom in the majority of the PACNS cases. Oth…	https://www.ncbi.nlm.nih.gov/books/NBK482476/
Classical paraneoplastic syndromes (e.g., anti-Hu)	Paraneoplastic neurological syndrome (PNS) describes a misdirected immune response against neural proteins due to systemic cancers that cause irreversible neuronal loss and severe neurological disability.[1] It affects either the central or peripheral nervous system and is characterized by various clinical syndromes.[2–4] The symptoms and signs are diverse including ataxia, myoclonus, opsoclonus,…	https://journals.lww.com/md-journal/fulltext/2024/05100/anti_hu_antibody_associated_paraneoplastic.35.aspx
Encephalitis associated with anti-AMPA antibodies	Autoimmune limbic encephalitis is a neurological disorder characterized by a sub-acute onset of clinical manifestations including mood change, cognition impairment, confusion and seizures, and brain abnormality in the medial temporal lobe on MRI (1). Autoimmune limbic encephalitis is usually accompanied with antibodies, consisting of antibodies against intracellular antigens including Hu, Ma2, an…	https://www.frontiersin.org/journals/neurology/articles/10.3389/fneur.2021.735983/full
